# The pathogenic E139D mutation stabilizes a non-canonical active state of the multi-domain phosphatase SHP2

**DOI:** 10.1101/2025.07.02.662799

**Authors:** Anne E. van Vlimmeren, Ziyuan Jiang, Deepti Karandur, Anya T. Applebaum Licht, Neel H. Shah

## Abstract

Dysregulation of the phosphatase SHP2 is implicated in various diseases, including congenital disorders and cancer. SHP2 contains two phosphotyrosine-recognition domains (N-SH2 and C-SH2) and a protein tyrosine phosphatase (PTP) domain. The N-SH2 domain is critical for SHP2 regulation. In the auto-inhibited state, it binds to the PTP domain and blocks the active site, but phosphoprotein engagement destabilizes the N-SH2/PTP domain interaction, thereby exposing the active site. Many disease mutations in SHP2 are at the N-SH2/PTP interface, and they hyperactivate SHP2 by disrupting auto-inhibitory interactions. The activating E139D mutation represents an exception to this mechanism, as it resides in the C-SH2 domain and makes minimal interactions in auto-inhibited and active state crystal structures. In this study, using AlphaFold2 modeling and molecular dynamics simulations, we identify an alternative active conformation of SHP2, in which Glu139 interacts with Arg4 and Arg5 on the N-SH2 domain to stabilize a novel N-SH2/C-SH2 interface. Using double mutant cycles, we show that this active state is further stabilized by the E139D mutation. Finally, we demonstrate that the E139D mutation enforces an active conformation with distinct phosphoprotein binding preferences from canonical hyperactive mutants. Thus, our study reveals a novel mechanism for SHP2 dysregulation.
