## Supplementary Table 1 for "The pathogenic E139D mutation stabilizes a non-canonical active state of the multi-domain phosphatase SHP2"

### Sheet: Mean and SD
			Lineweaver-Burke analysis		non-linear regression analysis with Michaelis-Menten equation
	[SHP2] (nM)	# of replicates	Mean kcat/KM (s-1*mM-1)	SD (s-1*mM-1)	Mean kcat/KM (s-1*mM-1)	SD (s-1*mM-1)	Mean kcat (s-1)	SD (s-1)	Mean KM (μM)	SD (μM)
WT	2.5	6	7.04983	1.46175	8.82	1.44	40.76	8.5	4956.6	2147.28
R4A	1	6	18.0604	3.62549	31.47	6.26	47.61	19.51	1508.55	747.62
R5A	5	6	5.28605	0.429244	3.64	0.26	29.91	11.07	8388.5	3558.75
R4A R5A	5	9	8.00174	1.81546	8.27	1.14	47.93	24.19	5922.22	3270.52
E139D	2.5	7	49.51	17.18	49.37	11.6	53.19	7.02	1156.99	362.21
R4A E139D	1	4	338.301	23.1222	340.43	14.79	67.86	5.08	200.13	21.55
R5A E139D	5	9	11.1376	4.92415	n/a	n/a	n/a	n/a	n/a	n/a	poor fit via nonlinear regression
R4A R5A E139D	5	6	8.07242	2.73091	n/a	n/a	n/a	n/a	n/a	n/a	poor fit via nonlinear regression
E139A	5	12	6.9098	1.69891	n/a	n/a	n/a	n/a	n/a	n/a	poor fit via nonlinear regression
R4A E139A	5	12	5.52648	1.20918	n/a	n/a	n/a	n/a	n/a	n/a	poor fit via nonlinear regression
R5A E139A	5	6	9.41452	1.1714	n/a	n/a	n/a	n/a	n/a	n/a	poor fit via nonlinear regression
R4A R5A E139A	5	3	13.9725	1.76656	25.72	0.99	81.71	11.61	3196	567.21
E76K	1	3	594.828	21.1115	741.11	30.13	98.98	3.99	113.57	1.06
E76K E139D	1	5	680.707	162.631	683.12	112.29	89.69	8.49	113.9	25.38
E76K E139A	1	3	460.489	12.862	408.94	10.94	115.33	6.65	282.27	18.74

### Sheet: Ratios
	WT	R4A	R5A	R4A R5A	E139D	R4A E139D	R5A E139D	R4A R5A E139D	E139A	R4A E139A	R5A E139A	R4A R5A E139A	E76K	E76K E139D	E76K E139A
WT	1	2.56182	0.749812	1.13502	7.00327	47.9871	1.57983	1.14505	0.980137	0.783917	1.33543	1.98196	84.3748	96.5565	65.3191
R4A	0.390348	1	0.292688	0.443055	2.73371	18.7317	0.616685	0.446969	0.382594	0.306001	0.521281	0.773653	32.9355	37.6907	25.4972
R5A	1.33367	3.41661	1	1.51375	9.34004	63.9988	2.10697	1.52712	1.30718	1.04549	1.78101	2.64327	112.528	128.774	87.114
R4A R5A	0.881038	2.25706	0.660613	1	6.17015	42.2784	1.39189	1.00883	0.863538	0.690661	1.17656	1.74618	74.3374	85.07	57.5486
E139D	0.14279	0.365803	0.107066	0.162071	1	6.85209	0.225585	0.163502	0.139954	0.111936	0.190686	0.283004	12.0479	13.7873	9.32694
R4A E139D	0.0208389	0.0533856	0.0156253	0.0236527	0.145941	1	0.0329221	0.0238617	0.020425	0.016336	0.0278289	0.0413019	1.75828	2.01214	1.36118
R5A E139D	0.632978	1.62157	0.474614	0.718446	4.43292	30.3748	1	0.724793	0.620405	0.496202	0.845295	1.25453	53.4074	61.1182	41.3455
R4A R5A E139D	0.873323	2.23729	0.654828	0.991243	6.11612	41.9082	1.37971	1	0.855976	0.684613	1.16626	1.73089	73.6864	84.325	57.0447
E139A	1.02027	2.61373	0.765007	1.15803	7.1452	48.9596	1.61185	1.16826	1	0.799804	1.36249	2.02212	86.0847	98.5133	66.6428
R4A E139A	1.27565	3.26797	0.956494	1.44789	8.93369	61.2145	2.01531	1.46068	1.25031	1	1.70353	2.52827	107.632	123.172	83.324
R5A E139A	0.748825	1.91835	0.561478	0.849935	5.24423	35.9339	1.18302	0.857444	0.733951	0.587017	1	1.48414	63.182	72.304	48.9126
R4A R5A E139A	0.504552	1.29257	0.378319	0.572679	3.53352	24.212	0.797108	0.577738	0.49453	0.395527	0.673792	1	42.5715	48.7178	32.9569
E76K	0.0118519	0.0303623	0.00888668	0.0134522	0.083002	0.568737	0.018724	0.013571	0.0116165	0.00929089	0.0158273	0.0234899	1	1.14438	0.774154
E76K E139D	0.0103566	0.0265318	0.00776552	0.011755	0.0725303	0.496984	0.0163617	0.0118589	0.0101509	0.00811874	0.0138305	0.0205264	0.873838	1	0.676485
E76K E139A	0.0153095	0.03922	0.0114792	0.0173766	0.107216	0.734656	0.0241864	0.0175301	0.0150054	0.0120013	0.0204446	0.0303427	1.29173	1.47823	1
