## Supplementary Table 2 for "The pathogenic E139D mutation stabilizes a non-canonical active state of the multi-domain phosphatase SHP2"

### Sheet: melting temperatures
	average Tm	standard deviation	Replicates
WT	51.6589	0.139479	9
R4A	51.5	0	3
R5A	51.1	0.0816497	3
E76K	43.26	0.434933	6
E139D	50.366	0.115343	5
E139A	52.5	0	4
R4A R5A	54.0333	0.0471405	3
R4A E139D	50.45	0.15	4
R5A E139D	50.2667	0.0471405	3
R4A R5A E139D	52.8667	0.0471405	3
R4A E139A	52.75	0.229129	4
R5A E139A	51.85	0.0866025	4
R4A R5A E139A	51.725	0.108972	4
E76K E139A	44.5	0.340588	5
E76K E139D	46.7333	0.249444	3
